# Ongoing Global and Regional Adaptive Evolution of SARS-CoV-2

**DOI:** 10.1101/2020.10.12.336644

**Authors:** Nash D. Rochman, Yuri I. Wolf, Guilhem Faure, Pascal Mutz, Feng Zhang, Eugene V. Koonin

## Abstract

Understanding the trends in SARS-CoV-2 evolution is paramount to control the COVID- 19 pandemic. We analyzed more than 300,000 high quality genome sequences of SARS-CoV-2 variants available as of January 2021. The results show that the ongoing evolution of SARS-CoV-2 during the pandemic is characterized primarily by purifying selection, but a small set of sites appear to evolve under positive selection. The receptor-binding domain of the spike protein and the nuclear localization signal (NLS) associated region of the nucleocapsid protein are enriched with positively selected amino acid replacements. These replacements form a strongly connected network of apparent epistatic interactions and are signatures of major partitions in the SARS-CoV-2 phylogeny. Virus diversity within each geographic region has been steadily growing for the entirety of the pandemic, but analysis of the phylogenetic distances between pairs of regions reveals four distinct periods based on global partitioning of the tree and the emergence of key mutations. The initial period of rapid diversification into region-specific phylogenies that ended in February 2020 was followed by a major extinction event and global homogenization concomitant with the spread of D614G in the spike protein, ending in March 2020. The NLS associated variants across multiple partitions rose to global prominence in March-July, during a period of stasis in terms of inter-regional diversity. Finally, beginning July 2020, multiple mutations, some of which have since been demonstrated to enable antibody evasion, began to emerge associated with ongoing regional diversification, which might be indicative of speciation.

**Significance:** Understanding the ongoing evolution of SARS-CoV-2 is essential to control and ultimately end the pandemic. We analyzed more than 300,000 SARS-CoV-2 genomes available as of January 2021 and demonstrate adaptive evolution of the virus that affects, primarily, multiple sites in the spike and nucleocapsid protein. Selection appears to act on combinations of mutations in these and other SARS-CoV-2 genes. Evolution of the virus is accompanied by ongoing adaptive diversification within and between geographic regions. This diversification could substantially prolong the pandemic and the vaccination campaign, in which variant-specific vaccines are likely to be required.
