## Supplemental table 1 for "Ongoing Global and Regional Adaptive Evolution of SARS-CoV-2"

Location	Codon1	Codon2	Weight	#Events
orf1ab, 16	ctc(L)	ctt(L)	0.023	127
orf1ab, 24	cgc(R)	tgc(C)	0.004	85
orf1ab, 60	gtt(V)	gtc(V)	0.111	11
orf1ab, 140	cta(L)	tta(L)	0.003	87
orf1ab, 186	gtc(V)	gtt(V)	0.002	98
orf1ab, 265	acc(T)	atc(I)	0.131	71
orf1ab, 300	att(I)	ttt(F)	0.012	50
orf1ab, 309	cca(P)	cta(L)	0.003	96
orf1ab, 443	tcc(S)	ttc(F)	0.001	84
orf1ab, 473	atc(I)	att(I)	0.002	105
orf1ab, 519	ggt(G)	agt(S)	0.004	125
orf1ab, 540	gct(A)	gtt(V)	0.001	90
orf1ab, 549	tcc(S)	tct(S)	0.004	141
orf1ab, 717	tac(Y)	tat(Y)	0.017	20
orf1ab, 924	ttt(F)	ttc(F)	0.005	89
orf1ab, 924	ttc(F)	ttt(F)	0.784	20
orf1ab, 944	tca(S)	tta(L)	0.003	139
orf1ab,1113	cac(H)	tac(Y)	0.01	61
orf1ab,1246	act(T)	att(I)	0.011	29
orf1ab,1273	gac(D)	gat(D)	0.003	87
orf1ab,1426	acc(T)	act(T)	0.013	67
orf1ab,1627	cta(L)	tta(L)	0.003	91
orf1ab,1788	acg(T)	act(T)	0.012	28
orf1ab,1868	tac(Y)	tat(Y)	0.003	96
orf1ab,1925	ttc(F)	ttt(F)	0.004	88
orf1ab,2007	acc(T)	act(T)	0.111	46
orf1ab,2016	aca(T)	aaa(K)	0.012	13
orf1ab,2124	act(T)	att(I)	0.002	96
orf1ab,2221	ctt(L)	cct(P)	0.015	6
orf1ab,2226	ctg(L)	ttg(L)	0.009	25
orf1ab,2260	ctt(L)	cct(P)	0.041	3
orf1ab,2385	atc(I)	att(I)	0.002	85
orf1ab,2421	gtc(V)	gtt(V)	0.005	96
orf1ab,2501	atc(I)	acc(T)	0.012	11
orf1ab,2594	tac(Y)	tat(Y)	0.011	14
orf1ab,2839	agt(S)	agc(S)	0.893	21
orf1ab,2884	ttc(F)	ttt(F)	0.004	87
orf1ab,3055	atc(I)	att(I)	0.006	148
orf1ab,3076	cat(H)	tat(Y)	0.001	91
orf1ab,3087	atg(M)	att(I)	0.012	32
orf1ab,3143	gtt(V)	gct(A)	0.072	6
orf1ab,3278	ggt(G)	agt(S)	0.016	13
orf1ab,3291	aac(N)	aat(N)	0.002	101
orf1ab,3352	ctt(L)	ttt(F)	0.017	48
orf1ab,3353	aag(K)	agg(R)	0.01	226
orf1ab,3368	cgc(R)	cgt(R)	0.004	121
orf1ab,3535	ctg(L)	ctt(L)	0.008	89
orf1ab,3603	ttc(F)	ttt(F)	0.004	149
orf1ab,3606	ttt(F)	ttg(L)	0.008	107
orf1ab,3606	ttg(L)	ttt(F)	0.077	802
orf1ab,3655	atg(M)	att(I)	0.013	32
orf1ab,3690	gtg(V)	gtt(V)	0.001	86
orf1ab,3718	gtt(V)	ttt(F)	0.005	129
orf1ab,3744	tac(Y)	tat(Y)	0.011	18
orf1ab,3796	ctc(L)	ctt(L)	0.001	94
orf1ab,3884	tca(S)	tta(L)	0.013	55
orf1ab,4058	ccc(P)	cct(P)	0.002	88
orf1ab,4065	aca(T)	ata(I)	0.001	95
orf1ab,4083	acg(T)	atg(M)	0.002	85
orf1ab,4317	gag(E)	gat(D)	0.01	4
orf1ab,4424	tac(Y)	tat(Y)	0.012	66
orf1ab,4489	gct(A)	gtt(V)	0.014	46
orf1ab,4577	gct(A)	tct(S)	0.011	18
orf1ab,4619	cca(P)	cta(L)	0.002	85
orf1ab,4715	cct(P)	ctt(L)	0.785	26
orf1ab,4779	cta(L)	tta(L)	0.002	91
orf1ab,4820	ttc(F)	ttt(F)	0.003	121
orf1ab,4847	tac(Y)	tat(Y)	0.03	74
orf1ab,5020	aac(N)	aat(N)	0.034	91
orf1ab,5152	gac(D)	gat(D)	0.003	102
orf1ab,5158	ttc(F)	ttt(F)	0.003	104
orf1ab,5168	gtg(V)	ttg(L)	0.011	17
orf1ab,5214	cag(Q)	cat(H)	0.002	85
orf1ab,5541	tac(Y)	tat(Y)	0.007	257
orf1ab,5542	aaa(K)	aga(R)	0.011	4
orf1ab,5585	gag(E)	gat(D)	0.012	45
orf1ab,5614	cat(H)	tat(Y)	0.014	66
orf1ab,5680	gtc(V)	gtt(V)	0.001	93
orf1ab,5762	ctc(L)	ctt(L)	0.002	90
orf1ab,5828	ctt(L)	cct(P)	0.94	6
orf1ab,5865	tgt(C)	tat(Y)	0.939	1
orf1ab,5932	ctt(L)	ctc(L)	0.937	5
orf1ab,6054	aat(N)	gat(D)	0.011	11
orf1ab,6097	gac(D)	gat(D)	0.008	107
orf1ab,6205	cta(L)	tta(L)	0.048	77
orf1ab,6302	ttc(F)	ttt(F)	0.003	89
orf1ab,6335	aac(N)	aat(N)	0.002	91
orf1ab,6420	ctc(L)	ctt(L)	0.01	131
orf1ab,6525	aat(N)	aac(N)	0.013	58
orf1ab,6541	aag(K)	aaa(K)	0.893	1
orf1ab,6573	gtc(V)	gtt(V)	0.002	95
orf1ab,6579	gtt(V)	ttt(F)	0.001	86
orf1ab,6638	gtc(V)	gtt(V)	0.003	108
orf1ab,6668	tta(L)	ttg(L)	0.085	24
orf1ab,6958	aag(K)	agg(R)	0.005	197
orf1ab,6997	gcg(A)	gcc(A)	0.112	40
orf1ab,7014	cgc(R)	tgc(C)	0.011	30
S , 5	ctt(L)	ttt(F)	0.016	522
S , 18	ctt(L)	ttt(F)	0.046	111
S , 22	act(T)	att(I)	0.002	85
S , 49	cat(H)	tat(Y)	0.003	89
S , 54	ttg(L)	ttt(F)	0.003	95
S , 95	act(T)	att(I)	0.003	105
S , 98	tct(S)	ttt(F)	0.011	78
S , 222	gct(A)	gtt(V)	0.114	81
S , 294	gac(D)	gat(D)	0.014	46
S , 439	aac(N)	aaa(K)	0.012	11
S , 475	gcc(A)	gct(A)	0.002	86
S , 477	agc(S)	aac(N)	0.013	41
S , 543	ttc(F)	ttt(F)	0.003	92
S , 614	gat(D)	ggt(G)	0.788	38
S , 614	ggt(G)	gat(D)	0.021	57
S , 677	cag(Q)	cat(H)	0.003	103
S , 723	acc(T)	act(T)	0.016	6
S , 769	gga(G)	gta(V)	0.003	88
S , 789	tac(Y)	tat(Y)	0.012	53
S , 821	cta(L)	tta(L)	0.002	89
S , 856	aac(N)	aat(N)	0.002	88
S , 924	gcc(A)	gct(A)	0.016	31
S , 939	tct(S)	ttt(F)	0.002	93
S ,1044	gga(G)	ggt(G)	0.009	8
orf3a , 13	gta(V)	tta(L)	0.01	57
orf3a , 38	caa(Q)	cga(R)	0.009	9
orf3a , 43	ttc(F)	ttt(F)	0.003	115
orf3a , 57	cag(Q)	cat(H)	0.203	70
orf3a , 64	atc(I)	acc(T)	0.041	3
orf3a , 78	cac(H)	tac(Y)	0.002	86
orf3a , 106	ctc(L)	ttc(F)	0.001	86
orf3a , 106	ctc(L)	ctt(L)	0.013	73
orf3a , 131	tgg(W)	tgt(C)	0.003	97
orf3a , 151	act(T)	att(I)	0.002	97
orf3a , 155	gac(D)	tac(Y)	0.002	87
orf3a , 171	tca(S)	tta(L)	0.004	126
orf3a , 172	ggt(G)	cgt(R)	0.009	12
orf3a , 172	ggt(G)	gtt(V)	0.012	37
orf3a , 175	aca(T)	ata(I)	0.004	93
orf3a , 202	gta(V)	tta(L)	0.01	52
orf3a , 232	att(I)	atc(I)	0.919	7
orf3a , 251	ggt(G)	gtt(V)	0.023	13
E , 4	ttc(F)	ttt(F)	0.001	86
E , 73	ctt(L)	ttt(F)	0.002	93
M , 3	gat(D)	ggt(G)	0.009	23
M , 41	aac(N)	aat(N)	0.002	86
M , 53	ttc(F)	ttt(F)	0.006	175
M , 71	tac(Y)	tat(Y)	0.035	107
M , 93	ctc(L)	ctt(L)	0.003	96
M , 93	ctc(L)	ctg(L)	0.111	8
M , 117	aac(N)	aat(N)	0.001	98
M , 118	att(I)	atc(I)	0.011	11
M , 125	cat(H)	tat(Y)	0.003	97
orf6 , 4	ctc(L)	ctt(L)	0.003	103
orf6 , 32	atc(I)	att(I)	0.001	90
orf6 , 61	gat(D)	gac(D)	0.006	169
orf7b , 15	gcc(A)	gca(A)	0.009	6
orf8 , 17	cat(H)	cac(H)	0.039	15
orf8 , 17	cac(H)	cat(H)	0.073	49
orf8 , 24	tca(S)	tta(L)	0.027	38
orf8 , 62	gtg(V)	ttg(L)	0.005	157
orf8 , 65	gct(A)	gtt(V)	0.005	122
orf8 , 67	tct(S)	ttt(F)	0.003	138
orf8 , 84	tca(S)	tta(L)	0.891	8
orf8 , 120	ttc(F)	ttt(F)	0.007	236
N , 13	ccc(P)	ctc(L)	0.015	78
N , 35	gcg(A)	gct(A)	0.004	101
N , 67	cct(P)	tct(S)	0.011	30
N , 110	ttc(F)	ttt(F)	0.003	118
N , 126	aac(N)	aat(N)	0.01	40
N , 128	gac(D)	gat(D)	0.009	89
N , 139	ttt(F)	ttg(L)	0.085	2
N , 192	aac(N)	aat(N)	0.002	88
N , 193	agt(S)	att(I)	0.004	88
N , 194	tca(S)	tta(L)	0.065	131
N , 199	cca(P)	cta(L)	0.021	35
N , 202	agt(S)	aat(N)	0.018	14
N , 203	agg(R)	aag(K)	0.254	29
N , 203	aag(K)	aaa(K)	0.252	1
N , 204	gga(G)	cga(R)	0.251	10
N , 205	act(T)	att(I)	0.009	123
N , 220	gct(A)	gtt(V)	0.112	21
N , 234	atg(M)	att(I)	0.006	93
N , 234	atg(M)	atc(I)	0.011	10
N , 274	ttt(F)	ttc(F)	0.886	6
N , 274	ttc(F)	ttt(F)	0.009	159
N , 327	tcg(S)	ttg(L)	0.001	89
N , 365	cca(P)	tca(S)	0.01	37
N , 376	gct(A)	act(T)	0.011	8
N , 377	gat(D)	tat(Y)	0.007	148
