## Supplemental table 2 for "Ongoing Global and Regional Adaptive Evolution of SARS-CoV-2"

List 1, unrestricted by single substitution weight
Location	Codon1	Codon2	Weight	#Events
S , 614	gat(D)	ggt(G)	0.788	38
N , 203	agg(R)	aag(K)	0.254	29
N , 204	gga(G)	cga(R)	0.251	10
orf3a , 57	cag(Q)	cat(H)	0.203	70
orf1ab,3606	ttg(L)	ttt(F)	0.077	802
orf3a , 251	ggt(G)	gtt(V)	0.023	13
S , 614	ggt(G)	gat(D)	0.021	57
N , 202	agt(S)	aat(N)	0.018	14
orf1ab,3278	ggt(G)	agt(S)	0.016	13
S , 477	agc(S)	aac(N)	0.013	41
orf1ab,3655	atg(M)	att(I)	0.013	32
orf1ab, 300	att(I)	ttt(F)	0.012	50
orf1ab,5585	gag(E)	gat(D)	0.012	45
orf1ab,3087	atg(M)	att(I)	0.012	32
orf3a , 172	ggt(G)	gtt(V)	0.012	37
orf1ab,2501	atc(I)	acc(T)	0.012	11
orf1ab,5168	gtg(V)	ttg(L)	0.011	17
orf1ab,4577	gct(A)	tct(S)	0.011	18
orf1ab,6054	aat(N)	gat(D)	0.011	11
N , 376	gct(A)	act(T)	0.011	8
N , 234	atg(M)	atc(I)	0.011	10
orf3a , 13	gta(V)	tta(L)	0.01	57
orf3a , 202	gta(V)	tta(L)	0.01	52
orf1ab,3353	aag(K)	agg(R)	0.01	226
orf3a , 172	ggt(G)	cgt(R)	0.009	12
orf3a , 38	caa(Q)	cga(R)	0.009	9
M , 3	gat(D)	ggt(G)	0.009	23
orf1ab,3606	ttt(F)	ttg(L)	0.008	107
N , 194	tta(L)	tca(S)	0.008	29
S , 262	gct(A)	tct(S)	0.008	38
orf8 , 92	gaa(E)	aaa(K)	0.007	9
orf1ab,5922	gca(A)	tca(S)	0.007	21
N , 377	gat(D)	tat(Y)	0.007	148
orf1ab,4241	atg(M)	att(I)	0.007	10
orf1ab,2702	cag(Q)	cat(H)	0.007	27
N , 292	atc(I)	acc(T)	0.007	13
orf6 , 33	ata(I)	aca(T)	0.006	12
orf3a , 75	aag(K)	aat(N)	0.006	26
orf1ab,5048	gct(A)	tct(S)	0.006	40
N , 234	atg(M)	att(I)	0.006	93
orf1ab,3334	ggt(G)	agt(S)	0.006	23
orf8 , 62	gtg(V)	ctg(L)	0.006	18
orf3a , 196	gga(G)	gta(V)	0.006	8
orf8 , 52	aga(R)	ata(I)	0.005	31
S , 501	aat(N)	tat(Y)	0.005	8
orf1ab,6958	aag(K)	agg(R)	0.005	197
orf1ab,3934	atg(M)	att(I)	0.005	37
orf8 , 62	gtg(V)	ttg(L)	0.005	157
N , 103	gat(D)	tat(Y)	0.005	25
orf1ab,3718	gtt(V)	ttt(F)	0.005	129
orf1ab,2606	atg(M)	ata(I)	0.005	9
S ,1176	gtt(V)	ttt(F)	0.005	52
orf1ab,3839	aaa(K)	aga(R)	0.004	9
orf1ab, 519	ggt(G)	agt(S)	0.004	125
orf1ab,1202	aag(K)	aat(N)	0.004	58
orf1ab, 315	atg(M)	att(I)	0.004	9
orf1ab,2873	ata(I)	aca(T)	0.004	20
orf1ab,3353	agg(R)	aag(K)	0.004	9
N , 193	agt(S)	att(I)	0.004	88
orf1ab,3712	atg(M)	att(I)	0.003	12
S ,1163	gat(D)	tat(Y)	0.003	54
N , 209	aga(R)	ata(I)	0.003	70
orf1ab,4653	tta(L)	tgc(C)	0.003	39
orf1ab,6426	atg(M)	att(I)	0.003	34
orf1ab, 379	gga(G)	gaa(E)	0.003	29
S , 54	ttg(L)	ttt(F)	0.003	95
S , 153	atg(M)	acg(T)	0.003	45
S , 677	cag(Q)	cat(H)	0.003	103
S , 583	gag(E)	gat(D)	0.003	73
S , 583	gag(E)	gac(D)	0.003	13
orf1ab,4080	tat(Y)	cat(H)	0.003	25
S , 21	aga(R)	ata(I)	0.003	49
orf1ab,1247	aag(K)	aat(N)	0.003	16
S , 80	gat(D)	tat(Y)	0.003	59
orf3a , 131	tgg(W)	tgt(C)	0.003	97
S , 769	gga(G)	gta(V)	0.003	88
orf1ab,1655	aag(K)	aat(N)	0.002	47
orf1ab,5058	atg(M)	att(I)	0.002	29
orf1ab,2796	atg(M)	att(I)	0.002	19
orf1ab, 190	ttc(F)	ctc(L)	0.002	13
orf1ab,5568	gag(E)	gat(D)	0.002	18
S ,1078	gct(A)	tct(S)	0.002	84
orf3a , 224	ggt(G)	tgt(C)	0.002	82
orf1ab,5784	aag(K)	agg(R)	0.002	26
orf8 , 65	gct(A)	tct(S)	0.002	67
N , 180	agt(S)	att(I)	0.002	60
N , 190	agt(S)	att(I)	0.002	11
orf1ab,4715	ctt(L)	cct(P)	0.002	67
orf1ab, 673	gag(E)	aag(K)	0.002	10
orf1ab,4646	gag(E)	gat(D)	0.002	9
orf3a , 122	aga(R)	ata(I)	0.002	15
S ,1167	ggt(G)	gtt(V)	0.002	14
orf8 , 84	tta(L)	tca(S)	0.002	23
orf1ab,5620	gct(A)	tct(S)	0.002	62
S , 839	gat(D)	tat(Y)	0.002	33
orf1ab,6826	caa(Q)	cac(H)	0.002	18
List 2, restricted by single substitution weight
S , 614	gat(D)	ggt(G)	0.788	38
N , 203	agg(R)	aag(K)	0.254	29
N , 204	gga(G)	cga(R)	0.251	10
orf3a , 57	cag(Q)	cat(H)	0.203	70
orf3a , 251	ggt(G)	gtt(V)	0.023	13
N , 202	agt(S)	aat(N)	0.018	14
orf1ab,3278	ggt(G)	agt(S)	0.016	13
orf1ab,2501	atc(I)	acc(T)	0.012	11
orf1ab,5168	gtg(V)	ttg(L)	0.011	17
orf1ab,4577	gct(A)	tct(S)	0.011	18
orf1ab,6054	aat(N)	gat(D)	0.011	11
N , 376	gct(A)	act(T)	0.011	8
N , 234	atg(M)	atc(I)	0.011	10
orf3a , 172	ggt(G)	cgt(R)	0.009	12
orf3a , 38	caa(Q)	cga(R)	0.009	9
orf8 , 92	gaa(E)	aaa(K)	0.007	9
orf1ab,4241	atg(M)	att(I)	0.007	10
N , 292	atc(I)	acc(T)	0.007	13
orf6 , 33	ata(I)	aca(T)	0.006	12
orf3a , 196	gga(G)	gta(V)	0.006	8
S , 501	aat(N)	tat(Y)	0.005	8
orf1ab,2606	atg(M)	ata(I)	0.005	9
