## Supplemental table 3 for "Ongoing Global and Regional Adaptive Evolution of SARS-CoV-2"

state 1	state 2	#simultaneous,#1Follows2,#2Follows1,#1alone,#2alone,Poisson Score,Binomial Score
orf1ab|N6054D	orf3a|G172V	8 1 0 2 29 4.500297 54.71266
N|M234I	N|A376T	6 0 0 4 2 4.570825 45.70371
orf3a|G172R	orf3a|V202L	6 0 1 6 45 4.71351 35.39944
orf3a|Q38R	orf3a|G172R	5 1 0 3 7 4.716511 40.63884
orf3a|Q38R	orf3a|V202L	4 1 1 4 47 4.713664 27.3363
orf1ab|A4577S	orf1ab|V5168L	4 0 0 14 13 4.507175 20.22504
orf6|I33T	N|I292T	3 2 0 7 10 5.094976 28.08009
orf3a|Q57H	N|A376T	3 0 5 67 0 4.507881 15.89292
orf1ab|M3087I	N|M234I	3 0 0 29 7 4.576141 13.96507
orf1ab|V5168L	orf1ab|E5585D	3 0 1 14 41 4.508892 13.21509
orf1ab|A4577S	orf1ab|E5585D	3 0 1 15 41 4.510709 13.05832
orf1ab|M3087I	S|S477N	3 1 0 28 38 4.512101 11.51581
orf1ab|F3606L	orf3a|G251V	2 8 2 97 9 6.000492 21.155
orf1ab|V5168L	N|A376T	2 0 2 15 4 4.516232 17.86805
orf1ab|A4577S	N|A376T	2 0 2 16 4 4.515504 17.77572
orf1ab|V5168L	N|M234I	2 0 2 15 6 4.573518 16.88806
orf1ab|A4577S	N|M234I	2 0 2 16 6 4.572747 16.79526
orf1ab|E5585D	N|A376T	2 0 2 43 4 4.516768 15.89794
S|S477N	N|A376T	2 0 2 39 4 4.518391 15.71228
orf1ab|M3087I	N|A376T	2 0 1 30 5 4.518707 12.344
orf1ab|M3087I	orf1ab|V5168L	2 2 0 28 15 4.508153 11.72508
orf1ab|M3087I	orf1ab|A4577S	2 2 0 28 16 4.509245 11.63222
orf3a|Q57H	N|M234I	2 0 6 68 2 4.566414 11.12497
orf1ab|V5168L	S|S477N	2 1 1 14 38 4.51357 11.08201
orf1ab|E5585D	N|M234I	2 0 1 43 7 4.580214 11.05084
S|S477N	N|M234I	2 0 1 39 7 4.581944 10.9561
orf1ab|A4577S	S|S477N	2 1 1 15 38 4.514669 10.92172
orf1ab|E5585D	S|S477N	2 1 1 42 38 4.514105 8.188651
orf1ab|M3087I	orf1ab|E5585D	2 1 0 29 43 4.51442 7.328134
orf1ab|M2606I	N|D377Y	1 1 7 7 140 6.263857 20.83678
orf3a|G172V	N|D377Y	1 0 12 36 135 6.238693 18.84826
S|L54F	N|G204R	1 46 0 48 9 6.73894 18.65395
S|D614G	S|G769V	1 0 84 37 3 6.021858 15.57247
orf1ab|V3718F	S|D614G	1 120 0 8 37 5.52613 14.76006
orf1ab|M3655I	orf3a|K75N	1 3 0 28 25 5.519532 11.20034
N|G204R	N|D377Y	1 0 54 9 93 6.29775 9.879498
orf3a|Q57H	N|D377Y	1 0 44 69 103 5.656636 6.994133
S|D614G	orf8|R52I	1 0 29 37 1 5.266064 6.870319
orf1ab|E4646D	orf1ab|M6426I	1 0 0 8 33 6.198232 6.284282
S|D1163Y	S|G1167V	1 0 0 53 13 6.341247 5.391188
orf1ab|I2873T	orf1ab|L4653C	0 4 9 16 30 6.259714 45.86258
orf1ab|K3353R	orf1ab|R3353K	0 2 9 224 0 5.610998 43.42658
S|M153T	N|G204R	0 35 0 10 10 5.958639 29.31147
S|M153T	N|R203K	0 35 0 10 29 5.958639 28.9565
orf1ab|Y4080H	N|G204R	0 22 0 3 10 5.938512 23.50665
orf1ab|Y4080H	N|R203K	0 22 0 3 29 5.933536 23.27143
orf1ab|K6958R	S|D614G	0 187 0 10 38 5.402686 22.38333
orf8|V62L	N|G204R	0 73 0 84 10 6.119245 19.05969
orf1ab|K3353R	N|R203K	0 97 0 129 29 5.892221 18.77014
orf1ab|K3353R	N|G204R	0 96 0 130 10 5.90064 18.56422
orf8|V62L	N|R203K	0 73 0 84 29 6.119245 18.55167
S|D614G	orf8|V62L	0 0 149 38 8 5.449372 18.05377
S|D614G	N|D377Y	0 0 141 38 7 5.034589 17.96663
orf1ab|F190L	orf3a|Q57H	0 12 0 1 70 6.03815 16.77026
S|D614G	S|Q677H	0 0 100 38 3 5.935846 16.30013
S|L54F	N|R203K	0 46 1 49 28 6.742405 16.20734
orf1ab|N6054D	N|D377Y	0 0 12 11 136 6.245713 15.72337
orf3a|K75N	N|G204R	0 19 0 7 10 5.106553 14.77935
S|L54F	S|D614G	0 92 0 3 38 5.861692 14.62789
orf3a|K75N	N|R203K	0 19 0 7 29 5.105208 14.59149
S|D614G	S|A1078S	0 0 82 38 2 6.09119 14.40707
S|E583D	S|D614G	0 71 1 2 37 5.937666 14.33601
orf1ab|G3334S	N|G204R	0 17 0 6 10 5.263173 13.60533
orf1ab|G3334S	N|R203K	0 17 0 6 29 5.263173 13.43616
orf1ab|M2606I	orf1ab|N6054D	0 4 0 5 11 5.400463 13.152
orf1ab|M2606I	orf3a|G172V	0 4 0 5 37 5.408572 12.98435
orf1ab|G519S	N|R203K	0 55 0 70 29 6.321092 12.28335
orf1ab|G519S	N|G204R	0 54 0 71 10 6.323203 11.78333
orf1ab|R3353K	S|N501Y	0 3 0 6 8 5.660511 11.4252
orf1ab|R3353K	orf8|R52I	0 3 0 6 31 5.660511 11.36166
orf1ab|K6958R	N|R203K	0 77 0 120 29 6.282133 11.04242
orf1ab|K1202N	S|D614G	0 57 0 1 38 5.513131 11.01896
orf1ab|K6958R	N|G204R	0 76 0 121 10 6.291696 10.80214
S|G769V	N|R203K	0 40 0 48 29 6.67367 10.25443
orf1ab|A5620S	S|D614G	0 60 0 2 38 6.260371 9.741035
S|G769V	N|G204R	0 39 0 49 10 6.689564 9.610466
S|D614G	N|M234I	0 0 87 38 6 5.19501 9.320778
orf1ab|R3353K	orf1ab|K5784R	0 0 3 9 23 6.414769 9.035853
orf1ab|L4715P	S|D614G	0 64 0 3 38 6.133894 8.959117
S|D614G	orf3a|G224C	0 0 77 38 5 6.170657 8.735977
S|D614G	orf3a|W131C	0 0 90 38 7 6.142963 8.720943
orf1ab|K1655N	S|D614G	0 46 0 1 38 6.019098 8.592451
orf3a|Q57H	N|M234I	0 0 34 70 59 6.360114 8.447752
orf1ab|L4653C	orf3a|Q57H	0 18 0 21 70 6.545867 8.285261
S|D614G	S|D1163Y	0 0 52 38 2 5.833373 8.094074
orf1ab|K5784R	S|N501Y	0 3 0 23 8 6.411709 8.057716
orf1ab|K5784R	orf8|R52I	0 3 0 23 31 6.411709 7.995575
orf1ab|M3655I	orf1ab|M3712I	0 0 3 32 9 5.803803 7.827436
orf1ab|M3934I	N|G204R	0 19 0 18 10 5.430497 7.536757
S|D80Y	S|D614G	0 56 0 3 38 6.053853 7.414205
orf1ab|M3934I	N|R203K	0 19 0 18 29 5.413549 7.386413
S|R21I	N|G204R	0 23 0 26 10 6.15872 7.189978
S|V1176F	N|G204R	0 24 0 28 10 5.6205 7.14312
S|R21I	S|D614G	0 47 0 2 38 5.963357 7.083728
S|R21I	N|R203K	0 23 0 26 29 6.15872 7.023278
S|V1176F	N|R203K	0 24 0 28 29 5.61286 6.972379
orf1ab|M5058I	S|D614G	0 29 0 0 38 6.018445 6.914705
N|R203K	N|D377Y	0 0 55 29 93 6.29775 6.904404
N|G204R	N|I292T	0 0 9 10 4 5.048052 6.892418
orf1ab|L4653C	S|D614G	0 38 0 1 38 5.802561 6.856622
N|R203K	N|I292T	0 0 9 29 4 5.048052 6.804806
orf1ab|G519S	S|D614G	0 112 0 13 38 5.70681 6.772864
orf1ab|R3353K	N|G204R	0 7 0 2 10 5.627283 6.591458
orf1ab|E4646D	N|G204R	0 7 0 2 10 6.16426 6.591458
orf1ab|E4646D	N|R203K	0 7 0 2 29 6.16426 6.51952
orf1ab|R3353K	N|R203K	0 7 0 2 29 5.627283 6.51952
S|M153T	S|D614G	0 43 0 2 38 5.882746 6.288292
S|E583D	N|G204R	0 30 0 43 10 6.588477 6.238237
orf1ab|K5784R	S|D614G	0 26 0 0 38 6.045193 6.199391
S|D614G	orf3a|K75N	0 0 26 38 0 5.072081 6.199391
S|D614G	S|V1176F	0 0 49 38 3 5.420556 6.10242
S|E583D	N|R203K	0 30 0 43 29 6.588477 6.053632
orf1ab|M3712I	orf3a|K75N	0 2 0 10 26 5.806855 5.990137
orf1ab|Y4080H	S|D614G	0 25 0 0 38 5.893439 5.960952
orf1ab|Q2702H	orf3a|Q57H	0 12 0 15 70 5.166565 5.533389
S|N501Y	N|G204R	0 6 0 2 10 5.327998 5.448073
orf3a|Q57H	N|R209I	0 0 24 70 46 6.823591 5.402
S|N501Y	N|R203K	0 6 0 2 29 5.327998 5.387137
orf1ab|I300F	orf1ab|E4646D	0 0 2 50 7 6.191473 5.314163
orf1ab|A5048S	S|D614G	0 38 0 2 38 5.097618 5.31327
