## Supplemental table 5 for "Ongoing Global and Regional Adaptive Evolution of SARS-CoV-2"

ORF	FirstNuc	SecondNuc	#Variants
ORF1ab	12621		12747		1043
ORF1ab	13342		13460		1255
ORF1ab	14010		14136		1277
ORF1ab	15431		15530		1897
ORF1ab	18778		18909		8494
E	26269		26381		1640
N	28287		28358		3944
N	28681		28752		4026
N	28881		28979		61834
N	29125		29282		6332
