## Supplemental table 4 for "Ongoing Global and Regional Adaptive Evolution of SARS-CoV-2"

List 1
Variant_Mutation	Variant_ID
S|N501Y	B.1.1.7,B.1.1.7_E484K,B.1.351,P.1,v2,vAfrica
S|D614G	B.1.1.7,B.1.1.7_E484K,B.1.351,P.1,P.2
S|E484K	B.1.1.7_E484K,B.1.351,P.1,P.2,vAfrica
DELETION_ORF1A(NSP6)_3675-3677	B.1.1.7,B.1.1.7_E484K,B.1.351,P.1
S|A570D	B.1.1.7,B.1.1.7_E484K,v2,v3
N|D3L	B.1.1.7,B.1.1.7_E484K,v2
N|S235F	B.1.1.7,B.1.1.7_E484K,v2
S|D1118H	B.1.1.7,B.1.1.7_E484K,v2
S|H69-	B.1.1.7,B.1.1.7_E484K,B.1.258_DELTA
S|L18F	B.1.351,P.1,vAfrica
S|P681H	B.1.1.7,B.1.1.7_E484K,v2
S|S982A	B.1.1.7,B.1.1.7_E484K,v2
S|T716I	B.1.1.7,B.1.1.7_E484K,v2
S|V70-	B.1.1.7,B.1.1.7_E484K,B.1.258_DELTA
N|M234I	P.2,v1
N|T205I	B.1.351,vAfrica
ORF8|Q27*	B.1.1.7,B.1.1.7_E484K
S|A701V	B.1.351,vAfrica
S|D215G	B.1.351,vAfrica
S|D80A	B.1.351,vAfrica
S|K417N	B.1.351,vAfrica
S|Y144-	B.1.1.7,B.1.1.7_E484K
DELETION_S_242-245	B.1.351
E|P71L	vAfrica
M|R44S	vOceania
M|T208I	vOceania
NSP12|V720I	B.1.258_DELTA
NSP13|A598S	B.1.258_DELTA
NSP9|M101I	B.1.258_DELTA
N|A119S	P.2
N|A376T	v1
N|A398V	v3
N|P67S	vOceania
N|P80R	P.1
N|S206F	vOceania
ORF1A|I4205V	B.1.429
ORF1A|L3458V	P.2
ORF1A|L3930F	P.2
ORF1B|D1183Y	B.1.429
ORF3A|G172V	vOceania
ORF3A|S171L	vAfrica
ORF3A|T223I	v3
ORF8|R52I	v2
ORF8|Y73C	v2
S|D138Y	P.1
S|H655Y	P.1
S|K417T	P.1
S|L452R	B.1.429
S|N439K	B.1.258_DELTA
S|N501T	vOceania
S|P26S	P.1
S|R190S	P.1
S|R246I	B.1.351
S|S13I	B.1.429
S|S477N	v1
S|T1027I	P.1
S|T20N	P.1
S|V1176F	P.2
S|W152C	B.1.429
List 2
Variant_Mutation_1	Variant_Mutation_2	Variant_ID
S|N501Y	S|D614G	P.1,B.1.1.7,B.1.351,B.1.1.7_E484K
S|N501Y	S|E484K	P.1,B.1.351,B.1.1.7_E484K
S|N501Y	S|L18F	P.1,B.1.351
S|N501Y	S|K417T	P.1
S|N501Y	S|T20N	P.1
S|N501Y	S|P26S	P.1
S|N501Y	S|D138Y	P.1
S|N501Y	S|R190S	P.1
S|N501Y	S|H655Y	P.1
S|N501Y	S|T1027I	P.1
S|N501Y	N|P80R	P.1
S|N501Y	S|H69-	B.1.1.7,B.1.1.7_E484K
S|N501Y	S|V70-	B.1.1.7,B.1.1.7_E484K
S|N501Y	S|Y144-	B.1.1.7,B.1.1.7_E484K
S|N501Y	S|A570D	B.1.1.7,B.1.1.7_E484K
S|N501Y	S|P681H	B.1.1.7,B.1.1.7_E484K
S|N501Y	S|T716I	B.1.1.7,B.1.1.7_E484K
S|N501Y	S|S982A	B.1.1.7,B.1.1.7_E484K
S|N501Y	S|D1118H	B.1.1.7,B.1.1.7_E484K
S|N501Y	ORF8|Q27*	B.1.1.7,B.1.1.7_E484K
S|N501Y	N|D3L	B.1.1.7,B.1.1.7_E484K
S|N501Y	N|S235F	B.1.1.7,B.1.1.7_E484K
S|N501Y	S|K417N	B.1.351
S|N501Y	S|D80A	B.1.351
S|N501Y	S|D215G	B.1.351
S|N501Y	S|R246I	B.1.351
S|N501Y	S|A701V	B.1.351
S|N501Y	N|T205I	B.1.351
S|N501Y	DELETION_S_242-245	B.1.351
S|L452R	S|S13I	B.1.429
S|L452R	S|W152C	B.1.429
S|L452R	S|L452R	B.1.429
S|E484K	S|D614G	P.2
S|E484K	S|V1176F	P.2
S|E484K	N|A119S	P.2
S|E484K	N|M234I	P.2
S|H69-	S|N439K	B.1.258_DELTA
S|V70-	S|N439K	B.1.258_DELTA
List 3
Variant_Mutation_1	Epistatically_Linked_Mutation	Variant_ID
N|M234I	N|A376T	P.2,v1
S|N501Y	N|S235F	B.1.1.7,B.1.1.7_E484K,B.1.351,P.1,v2,vAfrica
S|L18F	ORF7B|S5L	B.1.351,P.1,vAfrica
S|P681H	N|G204R	B.1.1.7,B.1.1.7_E484K,v2
S|P681H	N|R203K	B.1.1.7,B.1.1.7_E484K,v2
ORF8|Q27*	N|G204R	B.1.1.7,B.1.1.7_E484K
S|V1176F	N|G204R	P.2
ORF8|Q27*	N|R203K	B.1.1.7,B.1.1.7_E484K
S|V1176F	N|R203K	P.2
S|L18F	ORF8|A65V	B.1.351,P.1,vAfrica
S|N501Y	N|G204R	B.1.1.7,B.1.1.7_E484K,B.1.351,P.1,v2,vAfrica
S|N501Y	N|R203K	B.1.1.7,B.1.1.7_E484K,B.1.351,P.1,v2,vAfrica
N|M234I	ORF3A|Q57H	P.2,v1
N|M234I	S|S477N	P.2,v1
N|T205I	ORF3A|Q57H	B.1.351,vAfrica
N|M234I	ORF7A|T14I	P.2,v1
N|M234I	ORF3A|Q57H	P.2,v1
N|M234I	ORF8|S84L	P.2,v1
